# A novel human enteroid-anaerobe co-culture system to study microbial-host interaction under physiological hypoxia

**DOI:** 10.1101/555755

**Authors:** TY Fofanova, CJ Stewart, JM Auchtung, RL Wilson, RA Britton, KJ Grande-Allen, MK Estes, JF Petrosino

## Abstract

Mechanistic investigations of host-microbe interactions in the human gut are limited by current co-culture model systems. The intestinal epithelium requires oxygen for viability, while gut bacteria are facultative or obligate anaerobes. The ability to model host-commensal interactions under dynamic oxygen conditions is critical to understanding host-pathogen interactions in the human gut. Here, we demonstrate a simple, cost-effective method for co-culturing obligate anaerobic bacteria with human intestinal enteroid monolayers under variable oxygen conditions. The Enteroid-Anaerobe Co-Culture (EACC) system is able to recapitulate the steep oxygen gradient seen *in vivo* and induce expression of hypoxia-associated phenotypes such as increased barrier integrity and expression of antimicrobial peptide genes. Using clinical strains of the commensal anaerobes *Bacteroides thetaiotaomicron* and *Blautia* sp. on established patient-derived intestinal enteroid cell lines under physiological hypoxia, the EACC system can sustain host-anaerobe interactions for at least 24 hours. Following co-culture with anaerobic bacteria, we demonstrate patient-specific differences in epithelial response, reinforcing the potential to develop a personalized medicine approach to bacteriotherapy and host-microbe interaction investigations. Our innovative EACC system provides a robust model for investigating host-microbe interactions in complex, patient-derived intestinal tissues, that facilitates study of mechanisms underlying the role of the microbiome in health and disease.
