## Supplementary Table 2 for "A novel human enteroid-anaerobe co-culture system to study microbial-host interaction under physiological hypoxia"

### Sheet: BT Over-Rep Pathways
Supplementary Table 2. The top gene ontology pathways induced in response to B. theta co-culture under physiological hypoxia
GO-ID	Description	p-val	corr p-val	cluster frequency	total frequency	genes
32878	regulation of establishment or maintenance of cell polarity	0.0012584	0.012326	1/18 5.5%	1/14304 0.0%	LLGL2
33091	positive regulation of immature T cell proliferation	0.0012584	0.012326	1/18 5.5%	1/14304 0.0%	RIPK2
2537	production of nitric oxide involved in inflammatory response	0.0012584	0.012326	1/18 5.5%	1/14304 0.0%	TLR4
70424	regulation of nucleotide-binding oligomerization domain containing signaling pathway	0.0012584	0.012326	1/18 5.5%	1/14304 0.0%	TLR4
70426	positive regulation of nucleotide-binding oligomerization domain containing signaling pathway	0.0012584	0.012326	1/18 5.5%	1/14304 0.0%	TLR4
70428	regulation of nucleotide-binding oligomerization domain containing 1 signaling pathway	0.0012584	0.012326	1/18 5.5%	1/14304 0.0%	TLR4
70430	positive regulation of nucleotide-binding oligomerization domain containing 1 signaling pathway	0.0012584	0.012326	1/18 5.5%	1/14304 0.0%	TLR4
70432	regulation of nucleotide-binding oligomerization domain containing 2 signaling pathway	0.0012584	0.012326	1/18 5.5%	1/14304 0.0%	TLR4
70434	positive regulation of nucleotide-binding oligomerization domain containing 2 signaling pathway	0.0012584	0.012326	1/18 5.5%	1/14304 0.0%	TLR4
70671	response to interleukin-12	0.0012584	0.012326	1/18 5.5%	1/14304 0.0%	RIPK2
70673	response to interleukin-18	0.0012584	0.012326	1/18 5.5%	1/14304 0.0%	RIPK2
48308	organelle inheritance	0.0012584	0.012326	1/18 5.5%	1/14304 0.0%	MAP2K1
48313	Golgi inheritance	0.0012584	0.012326	1/18 5.5%	1/14304 0.0%	MAP2K1
60729	intestinal epithelial structure maintenance	0.0012584	0.012326	1/18 5.5%	1/14304 0.0%	TLR4
14038	regulation of Schwann cell differentiation	0.0012584	0.012326	1/18 5.5%	1/14304 0.0%	RELA
14040	positive regulation of Schwann cell differentiation	0.0012584	0.012326	1/18 5.5%	1/14304 0.0%	RELA
32700	negative regulation of interleukin-17 production	0.0012584	0.012326	1/18 5.5%	1/14304 0.0%	TLR4
32707	negative regulation of interleukin-23 production	0.0012584	0.012326	1/18 5.5%	1/14304 0.0%	TLR4
32968	positive regulation of RNA elongation from RNA polymerase II promoter	0.0025153	0.019071	1/18 5.5%	2/14304 0.0%	MAP2K1
70427	nucleotide-binding oligomerization domain containing 1 signaling pathway	0.0025153	0.019071	1/18 5.5%	2/14304 0.0%	RIPK2
33590	response to cobalamin	0.0025153	0.019071	1/18 5.5%	2/14304 0.0%	RELA
34111	negative regulation of homotypic cell-cell adhesion	0.0025153	0.019071	1/18 5.5%	2/14304 0.0%	MAP2K1
34134	toll-like receptor 2 signaling pathway	0.0025153	0.019071	1/18 5.5%	2/14304 0.0%	RIPK2
34243	regulation of RNA elongation from RNA polymerase II promoter	0.0025153	0.019071	1/18 5.5%	2/14304 0.0%	MAP2K1
16046	detection of fungus	0.0025153	0.019071	1/18 5.5%	2/14304 0.0%	TLR4
32667	regulation of interleukin-23 production	0.0025153	0.019071	1/18 5.5%	2/14304 0.0%	TLR4
32784	regulation of RNA elongation	0.0037707	0.02433	1/18 5.5%	3/14304 0.0%	MAP2K1
32786	positive regulation of RNA elongation	0.0037707	0.02433	1/18 5.5%	3/14304 0.0%	MAP2K1
33083	regulation of immature T cell proliferation	0.0037707	0.02433	1/18 5.5%	3/14304 0.0%	RIPK2
2827	positive regulation of T-helper 1 type immune response	0.0037707	0.02433	1/18 5.5%	3/14304 0.0%	RIPK2
60907	positive regulation of macrophage cytokine production	0.0037707	0.02433	1/18 5.5%	3/14304 0.0%	TLR4
32497	detection of lipopolysaccharide	0.0037707	0.02433	1/18 5.5%	3/14304 0.0%	TLR4
10572	positive regulation of platelet activation	0.0050246	0.027416	1/18 5.5%	4/14304 0.0%	TLR4
51770	positive regulation of nitric-oxide synthase biosynthetic process	0.0050246	0.027416	1/18 5.5%	4/14304 0.0%	TLR4
45627	positive regulation of T-helper 1 cell differentiation	0.0050246	0.027416	1/18 5.5%	4/14304 0.0%	RIPK2
10935	regulation of macrophage cytokine production	0.0050246	0.027416	1/18 5.5%	4/14304 0.0%	TLR4
3056	regulation of vascular smooth muscle contraction	0.0050246	0.027416	1/18 5.5%	4/14304 0.0%	MAP2K1
34110	regulation of homotypic cell-cell adhesion	0.0050246	0.027416	1/18 5.5%	4/14304 0.0%	MAP2K1
34142	toll-like receptor 4 signaling pathway	0.0050246	0.027416	1/18 5.5%	4/14304 0.0%	RIPK2
61081	positive regulation of myeloid leukocyte cytokine production involved in immune response	0.0050246	0.027416	1/18 5.5%	4/14304 0.0%	TLR4
32495	response to muramyl dipeptide	0.0050246	0.027416	1/18 5.5%	4/14304 0.0%	RELA
30579	ubiquitin-dependent SMAD protein catabolic process	0.0050246	0.027416	1/18 5.5%	4/14304 0.0%	SMURF1
32660	regulation of interleukin-17 production	0.0050246	0.027416	1/18 5.5%	4/14304 0.0%	TLR4
32727	positive regulation of interferon-alpha production	0.0050246	0.027416	1/18 5.5%	4/14304 0.0%	TLR4
32801	receptor catabolic process	0.006277	0.031214	1/18 5.5%	5/14304 0.0%	SMURF1
51769	regulation of nitric-oxide synthase biosynthetic process	0.006277	0.031214	1/18 5.5%	5/14304 0.0%	TLR4
90004	positive regulation of establishment of protein localization in plasma membrane	0.006277	0.031214	1/18 5.5%	5/14304 0.0%	PRKCI
1961	positive regulation of cytokine-mediated signaling pathway	0.006277	0.031214	1/18 5.5%	5/14304 0.0%	RIPK2
35089	establishment of apical/basal cell polarity	0.0075279	0.031214	1/18 5.5%	6/14304 0.0%	PRKCI
2532	production of molecular mediator involved in inflammatory response	0.0075279	0.031214	1/18 5.5%	6/14304 0.0%	TLR4
45625	regulation of T-helper 1 cell differentiation	0.0075279	0.031214	1/18 5.5%	6/14304 0.0%	RIPK2
52031	modulation by symbiont of host defense response	0.0075279	0.031214	1/18 5.5%	6/14304 0.0%	TLR4
52033	pathogen-associated molecular pattern dependent induction by symbiont of host innate immunity	0.0075279	0.031214	1/18 5.5%	6/14304 0.0%	TLR4
52166	positive regulation by symbiont of host innate immunity	0.0075279	0.031214	1/18 5.5%	6/14304 0.0%	TLR4
52167	modulation by symbiont of host innate immunity	0.0075279	0.031214	1/18 5.5%	6/14304 0.0%	TLR4
52169	pathogen-associated molecular pattern dependent modulation by symbiont of host innate immunity	0.0075279	0.031214	1/18 5.5%	6/14304 0.0%	TLR4
52255	modulation by organism of defense response of other organism involved in symbiotic interaction	0.0075279	0.031214	1/18 5.5%	6/14304 0.0%	TLR4
52257	pathogen-associated molecular pattern dependent induction by organism of innate immunity of other organism involved in symbiotic interaction	0.0075279	0.031214	1/18 5.5%	6/14304 0.0%	TLR4
52305	positive regulation by organism of innate immunity in other organism involved in symbiotic interaction	0.0075279	0.031214	1/18 5.5%	6/14304 0.0%	TLR4
52306	modulation by organism of innate immunity in other organism involved in symbiotic interaction	0.0075279	0.031214	1/18 5.5%	6/14304 0.0%	TLR4
52308	pathogen-associated molecular pattern dependent modulation by organism of innate immunity in other organism involved in symbiotic interaction	0.0075279	0.031214	1/18 5.5%	6/14304 0.0%	TLR4
52509	positive regulation by symbiont of host defense response	0.0075279	0.031214	1/18 5.5%	6/14304 0.0%	TLR4
52510	positive regulation by organism of defense response of other organism involved in symbiotic interaction	0.0075279	0.031214	1/18 5.5%	6/14304 0.0%	TLR4
52552	modulation by organism of immune response of other organism involved in symbiotic interaction	0.0075279	0.031214	1/18 5.5%	6/14304 0.0%	TLR4
52553	modulation by symbiont of host immune response	0.0075279	0.031214	1/18 5.5%	6/14304 0.0%	TLR4
52555	positive regulation by organism of immune response of other organism involved in symbiotic interaction	0.0075279	0.031214	1/18 5.5%	6/14304 0.0%	TLR4
52556	positive regulation by symbiont of host immune response	0.0075279	0.031214	1/18 5.5%	6/14304 0.0%	TLR4
52564	response to immune response of other organism involved in symbiotic interaction	0.0075279	0.031214	1/18 5.5%	6/14304 0.0%	TLR4
52572	response to host immune response	0.0075279	0.031214	1/18 5.5%	6/14304 0.0%	TLR4
42535	positive regulation of tumor necrosis factor biosynthetic process	0.0075279	0.031214	1/18 5.5%	6/14304 0.0%	TLR4
61162	establishment of monopolar cell polarity	0.0075279	0.031214	1/18 5.5%	6/14304 0.0%	PRKCI
32743	positive regulation of interleukin-2 production	0.0075279	0.031214	1/18 5.5%	6/14304 0.0%	RIPK2
2282	microglial cell activation involved in immune response	0.0087774	0.03379	1/18 5.5%	7/14304 0.0%	TLR4
45348	positive regulation of MHC class II biosynthetic process	0.0087774	0.03379	1/18 5.5%	7/14304 0.0%	TLR4
45357	regulation of interferon-beta biosynthetic process	0.0087774	0.03379	1/18 5.5%	7/14304 0.0%	TLR4
45359	positive regulation of interferon-beta biosynthetic process	0.0087774	0.03379	1/18 5.5%	7/14304 0.0%	TLR4
45416	positive regulation of interleukin-8 biosynthetic process	0.0087774	0.03379	1/18 5.5%	7/14304 0.0%	TLR4
10669	epithelial structure maintenance	0.0087774	0.03379	1/18 5.5%	7/14304 0.0%	TLR4
45624	positive regulation of T-helper cell differentiation	0.0087774	0.03379	1/18 5.5%	7/14304 0.0%	RIPK2
46641	positive regulation of alpha-beta T cell proliferation	0.0087774	0.03379	1/18 5.5%	7/14304 0.0%	RIPK2
30277	maintenance of gastrointestinal epithelium	0.0087774	0.03379	1/18 5.5%	7/14304 0.0%	TLR4
90003	regulation of establishment of protein localization in plasma membrane	0.0087774	0.03379	1/18 5.5%	7/14304 0.0%	PRKCI
32689	negative regulation of interferon-gamma production	0.0087774	0.03379	1/18 5.5%	7/14304 0.0%	TLR4
2825	regulation of T-helper 1 type immune response	0.010025	0.036387	1/18 5.5%	8/14304 0.0%	RIPK2
52173	response to defenses of other organism involved in symbiotic interaction	0.010025	0.036387	1/18 5.5%	8/14304 0.0%	TLR4
52200	response to host defenses	0.010025	0.036387	1/18 5.5%	8/14304 0.0%	TLR4
75136	response to host	0.010025	0.036387	1/18 5.5%	8/14304 0.0%	TLR4
32332	positive regulation of chondrocyte differentiation	0.010025	0.036387	1/18 5.5%	8/14304 0.0%	RELA
32490	detection of molecule of bacterial origin	0.010025	0.036387	1/18 5.5%	8/14304 0.0%	TLR4
32733	positive regulation of interleukin-10 production	0.010025	0.036387	1/18 5.5%	8/14304 0.0%	TLR4
10224	response to UV-B	0.010025	0.036387	1/18 5.5%	8/14304 0.0%	RELA
45197	establishment or maintenance of epithelial cell apical/basal polarity	0.011272	0.038871	1/18 5.5%	9/14304 0.0%	PRKCI
45414	regulation of interleukin-8 biosynthetic process	0.011272	0.038871	1/18 5.5%	9/14304 0.0%	TLR4
43372	positive regulation of CD4-positive, alpha beta T cell differentiation	0.011272	0.038871	1/18 5.5%	9/14304 0.0%	RIPK2
47496	vesicle transport along microtubule	0.011272	0.038871	1/18 5.5%	9/14304 0.0%	MAP2K1
70373	negative regulation of ERK1 and ERK2 cascade	0.011272	0.038871	1/18 5.5%	9/14304 0.0%	TLR4
44003	modification by symbiont of host morphology or physiology	0.011272	0.038871	1/18 5.5%	9/14304 0.0%	TLR4
32402	melanosome transport	0.011272	0.038871	1/18 5.5%	9/14304 0.0%	MAP2K1
32647	regulation of interferon-alpha production	0.011272	0.038871	1/18 5.5%	9/14304 0.0%	TLR4
2281	macrophage activation involved in immune response	0.012517	0.040347	1/18 5.5%	10/14304 0.0%	TLR4
45346	regulation of MHC class II biosynthetic process	0.012517	0.040347	1/18 5.5%	10/14304 0.0%	TLR4
2720	positive regulation of cytokine production involved in immune response	0.012517	0.040347	1/18 5.5%	10/14304 0.0%	TLR4
51904	pigment granule transport	0.012517	0.040347	1/18 5.5%	10/14304 0.0%	MAP2K1
31663	lipopolysaccharide-mediated signaling pathway	0.012517	0.040347	1/18 5.5%	10/14304 0.0%	RIPK2
42088	T-helper 1 type immune response	0.012517	0.040347	1/18 5.5%	10/14304 0.0%	TLR4
32401	establishment of melanosome localization	0.012517	0.040347	1/18 5.5%	10/14304 0.0%	MAP2K1
1774	microglial cell activation	0.012517	0.040347	1/18 5.5%	10/14304 0.0%	TLR4
22408	negative regulation of cell-cell adhesion	0.012517	0.040347	1/18 5.5%	10/14304 0.0%	MAP2K1
32715	negative regulation of interleukin-6 production	0.012517	0.040347	1/18 5.5%	10/14304 0.0%	TLR4
32735	positive regulation of interleukin-12 production	0.012517	0.040347	1/18 5.5%	10/14304 0.0%	TLR4
32757	positive regulation of interleukin-8 production	0.012517	0.040347	1/18 5.5%	10/14304 0.0%	TLR4
10543	regulation of platelet activation	0.01376	0.042057	1/18 5.5%	11/14304 0.0%	TLR4
43330	response to exogenous dsRNA	0.01376	0.042057	1/18 5.5%	11/14304 0.0%	RIPK2
45622	regulation of T-helper cell differentiation	0.01376	0.042057	1/18 5.5%	11/14304 0.0%	RIPK2
31293	membrane protein intracellular domain proteolysis	0.01376	0.042057	1/18 5.5%	11/14304 0.0%	RELA
51905	establishment of pigment granule localization	0.01376	0.042057	1/18 5.5%	11/14304 0.0%	MAP2K1
48194	Golgi vesicle budding	0.01376	0.042057	1/18 5.5%	11/14304 0.0%	PRKCI
7252	I-kappaB phosphorylation	0.01376	0.042057	1/18 5.5%	11/14304 0.0%	TLR4
42534	regulation of tumor necrosis factor biosynthetic process	0.01376	0.042057	1/18 5.5%	11/14304 0.0%	TLR4
46640	regulation of alpha-beta T cell proliferation	0.01376	0.042057	1/18 5.5%	11/14304 0.0%	RIPK2
50829	defense response to Gram-negative bacterium	0.01376	0.042057	1/18 5.5%	11/14304 0.0%	TLR4
45671	negative regulation of osteoclast differentiation	0.015002	0.045007	1/18 5.5%	12/14304 0.0%	TLR4
43370	regulation of CD4-positive, alpha beta T cell differentiation	0.016243	0.047331	1/18 5.5%	13/14304 0.0%	RIPK2
45687	positive regulation of glial cell differentiation	0.016243	0.047331	1/18 5.5%	13/14304 0.0%	RELA
42346	positive regulation of NF-kappaB import into nucleus	0.016243	0.047331	1/18 5.5%	13/14304 0.0%	TLR4
32653	regulation of interleukin-10 production	0.016243	0.047331	1/18 5.5%	13/14304 0.0%	TLR4
32728	positive regulation of interferon-beta production	0.016243	0.047331	1/18 5.5%	13/14304 0.0%	TLR4
2702	positive regulation of production of molecular mediator of immune response	0.017482	0.049695	1/18 5.5%	14/14304 0.0%	TLR4
32330	regulation of chondrocyte differentiation	0.017482	0.049695	1/18 5.5%	14/14304 0.0%	RELA
34394	protein localization at cell surface	0.017482	0.049695	1/18 5.5%	14/14304 0.0%	SMURF1
32400	melanosome localization	0.017482	0.049695	1/18 5.5%	14/14304 0.0%	MAP2K1
14015	positive regulation of gliogenesis	0.017482	0.049695	1/18 5.5%	14/14304 0.0%	RELA
48523	negative regulation of cellular process	2.0215e-05	0.0020543	10/18 55.5%	1844/14304 12.8%	PRKCI MAP2K1 RIPK2 SMURF1 ACTN1 IRF7 TLR4 SPTAN1 RELA BIRC3
48519	negative regulation of biological process	4.5563e-05	0.0026459	10/18 55.5%	2020/14304 14.1%	PRKCI MAP2K1 RIPK2 SMURF1 ACTN1 IRF7 TLR4 SPTAN1 RELA BIRC3
50794	regulation of cellular process	0.013172	0.041995	13/18 72.2%	6223/14304 43.5%	PRKCI MAP2K1 CSNK2A1 RIPK2 SMURF1 ACTN1 RELA IRF7 IRF5 TLR4 SPTAN1 LLGL2 BIRC3
70423	nucleotide-binding oligomerization domain containing signaling pathway	8.9607e-06	0.0012142	2/18 11.1%	4/14304 0.0%	RIPK2 RELA
70431	nucleotide-binding oligomerization domain containing 2 signaling pathway	8.9607e-06	0.0012142	2/18 11.1%	4/14304 0.0%	RIPK2 RELA
70391	response to lipoteichoic acid	1.4923e-05	0.0017332	2/18 11.1%	5/14304 0.0%	RIPK2 TLR4
45084	positive regulation of interleukin-12 biosynthetic process	3.1292e-05	0.0025441	2/18 11.1%	7/14304 0.0%	TLR4 RELA
45075	regulation of interleukin-12 biosynthetic process	4.1692e-05	0.0026352	2/18 11.1%	8/14304 0.0%	TLR4 RELA
32494	response to peptidoglycan	8.1712e-05	0.0039077	2/18 11.1%	11/14304 0.0%	RIPK2 RELA
32874	positive regulation of stress-activated MAPK cascade	9.7981e-05	0.0041925	2/18 11.1%	12/14304 0.0%	RIPK2 TLR4
32729	positive regulation of interferon-gamma production	0.00011571	0.0044796	2/18 11.1%	13/14304 0.0%	RIPK2 TLR4
32760	positive regulation of tumor necrosis factor production	0.00011571	0.0044796	2/18 11.1%	13/14304 0.0%	RIPK2 TLR4
2224	toll-like receptor signaling pathway	0.00015553	0.0048633	2/18 11.1%	15/14304 0.1%	RIPK2 TLR4
32722	positive regulation of chemokine production	0.00015553	0.0048633	2/18 11.1%	15/14304 0.1%	RIPK2 TLR4
32872	regulation of stress-activated MAPK cascade	0.00017762	0.0053482	2/18 11.1%	16/14304 0.1%	RIPK2 TLR4
71222	cellular response to lipopolysaccharide	0.00020115	0.0056709	2/18 11.1%	17/14304 0.1%	RIPK2 TLR4
71219	cellular response to molecule of bacterial origin	0.00028039	0.0073534	2/18 11.1%	20/14304 0.1%	RIPK2 TLR4
46330	positive regulation of JNK cascade	0.00030967	0.0074048	2/18 11.1%	21/14304 0.1%	RIPK2 TLR4
32655	regulation of interleukin-12 production	0.00030967	0.0074048	2/18 11.1%	21/14304 0.1%	TLR4 RELA
32755	positive regulation of interleukin-6 production	0.00034039	0.007687	2/18 11.1%	22/14304 0.1%	RIPK2 TLR4
32642	regulation of chemokine production	0.00037253	0.0080885	2/18 11.1%	23/14304 0.1%	RIPK2 TLR4
32570	response to progesterone stimulus	0.00040609	0.0082537	2/18 11.1%	24/14304 0.1%	TLR4 RELA
70304	positive regulation of stress-activated protein kinase signaling cascade	0.00051528	0.0087276	2/18 11.1%	27/14304 0.1%	RIPK2 TLR4
32649	regulation of interferon-gamma production	0.00068061	0.01044	2/18 11.1%	31/14304 0.2%	RIPK2 TLR4
70374	positive regulation of ERK1 and ERK2 cascade	0.00077167	0.011407	2/18 11.1%	33/14304 0.2%	RIPK2 TLR4
32680	regulation of tumor necrosis factor production	0.00081929	0.011894	2/18 11.1%	34/14304 0.2%	RIPK2 TLR4
70372	regulation of ERK1 and ERK2 cascade	0.0011913	0.012326	2/18 11.1%	41/14304 0.2%	RIPK2 TLR4
32675	regulation of interleukin-6 production	0.0012499	0.012326	2/18 11.1%	42/14304 0.2%	RIPK2 TLR4
71216	cellular response to biotic stimulus	0.0016984	0.015691	2/18 11.1%	49/14304 0.3%	RIPK2 TLR4
42108	positive regulation of cytokine biosynthetic process	0.0018386	0.016795	2/18 11.1%	51/14304 0.3%	TLR4 RELA
51291	protein heterooligomerization	0.0022912	0.019071	2/18 11.1%	57/14304 0.3%	MAP2K1 BIRC3
50671	positive regulation of lymphocyte proliferation	0.0028791	0.020883	2/18 11.1%	64/14304 0.4%	RIPK2 TLR4
32946	positive regulation of mononuclear cell proliferation	0.0029683	0.021044	2/18 11.1%	65/14304 0.4%	RIPK2 TLR4
70665	positive regulation of leukocyte proliferation	0.0030588	0.021438	2/18 11.1%	66/14304 0.4%	RIPK2 TLR4
34330	cell junction organization	0.0036287	0.02433	2/18 11.1%	72/14304 0.5%	PRKCI ACTN1
46328	regulation of JNK cascade	0.0038288	0.024511	2/18 11.1%	74/14304 0.5%	RIPK2 TLR4
42035	regulation of cytokine biosynthetic process	0.0041385	0.026082	2/18 11.1%	77/14304 0.5%	TLR4 RELA
187	activation of MAPK activity	0.0042443	0.02634	2/18 11.1%	78/14304 0.5%	MAP2K1 TLR4
43410	positive regulation of MAPKKK cascade	0.0047918	0.027416	2/18 11.1%	83/14304 0.5%	RIPK2 TLR4
70302	regulation of stress-activated protein kinase signaling cascade	0.0047918	0.027416	2/18 11.1%	83/14304 0.5%	RIPK2 TLR4
50670	regulation of lymphocyte proliferation	0.0059793	0.031214	2/18 11.1%	93/14304 0.6%	RIPK2 TLR4
32944	regulation of mononuclear cell proliferation	0.0061047	0.031214	2/18 11.1%	94/14304 0.6%	RIPK2 TLR4
31398	positive regulation of protein ubiquitination	0.0062313	0.031214	2/18 11.1%	95/14304 0.6%	RIPK2 SMURF1
70663	regulation of leukocyte proliferation	0.0062313	0.031214	2/18 11.1%	95/14304 0.6%	RIPK2 TLR4
1819	positive regulation of cytokine production	0.0072876	0.031214	2/18 11.1%	103/14304 0.7%	RIPK2 TLR4
51251	positive regulation of lymphocyte activation	0.0075636	0.031214	2/18 11.1%	105/14304 0.7%	RIPK2 TLR4
43406	positive regulation of MAP kinase activity	0.0079863	0.032792	2/18 11.1%	108/14304 0.7%	MAP2K1 TLR4
2696	positive regulation of leukocyte activation	0.0091646	0.03498	2/18 11.1%	116/14304 0.8%	RIPK2 TLR4
42742	defense response to bacterium	0.0096254	0.036387	2/18 11.1%	119/14304 0.8%	RIPK2 TLR4
31396	regulation of protein ubiquitination	0.0099383	0.036387	2/18 11.1%	121/14304 0.8%	RIPK2 SMURF1
50867	positive regulation of cell activation	0.0099383	0.036387	2/18 11.1%	121/14304 0.8%	RIPK2 TLR4
2252	immune effector process	0.011235	0.038871	2/18 11.1%	129/14304 0.9%	TLR4 RELA
80135	regulation of cellular response to stress	0.01157	0.039523	2/18 11.1%	131/14304 0.9%	RIPK2 TLR4
9615	response to virus	0.013492	0.042057	2/18 11.1%	142/14304 0.9%	IRF7 RELA
7568	aging	0.014039	0.042685	2/18 11.1%	145/14304 1.0%	MAP2K1 RELA
43405	regulation of MAP kinase activity	0.015352	0.04572	2/18 11.1%	152/14304 1.0%	MAP2K1 TLR4
70201	regulation of establishment of protein localization	0.015544	0.046122	2/18 11.1%	153/14304 1.0%	PRKCI TLR4
51249	regulation of lymphocyte activation	0.016322	0.047392	2/18 11.1%	157/14304 1.0%	RIPK2 TLR4
43408	regulation of MAPKKK cascade	0.017116	0.049521	2/18 11.1%	161/14304 1.1%	RIPK2 TLR4
2221	pattern recognition receptor signaling pathway	1.3493e-06	0.00059461	3/18 16.6%	18/14304 0.1%	RIPK2 TLR4 RELA
2758	innate immune response-activating signal transduction	1.8822e-06	0.00059461	3/18 16.6%	20/14304 0.1%	RIPK2 TLR4 RELA
2218	activation of innate immune response	2.1941e-06	0.00059461	3/18 16.6%	21/14304 0.1%	RIPK2 TLR4 RELA
70555	response to interleukin-1	5.3748e-06	0.0010924	3/18 16.6%	28/14304 0.1%	PRKCI RIPK2 RELA
45089	positive regulation of innate immune response	2.9732e-05	0.0025441	3/18 16.6%	49/14304 0.3%	RIPK2 TLR4 RELA
2757	immune response-activating signal transduction	4.2137e-05	0.0026352	3/18 16.6%	55/14304 0.3%	RIPK2 TLR4 RELA
51092	positive regulation of NF-kappaB transcription factor activity	4.2137e-05	0.0026352	3/18 16.6%	55/14304 0.3%	RIPK2 TLR4 RELA
45088	regulation of innate immune response	5.4747e-05	0.0027818	3/18 16.6%	60/14304 0.4%	RIPK2 TLR4 RELA
2764	immune response-regulating signaling pathway	5.4747e-05	0.0027818	3/18 16.6%	60/14304 0.4%	RIPK2 TLR4 RELA
51091	positive regulation of transcription factor activity	0.00013925	0.0048633	3/18 16.6%	82/14304 0.5%	RIPK2 TLR4 RELA
90047	positive regulation of transcription regulator activity	0.00013925	0.0048633	3/18 16.6%	82/14304 0.5%	RIPK2 TLR4 RELA
31349	positive regulation of defense response	0.00014436	0.0048633	3/18 16.6%	83/14304 0.5%	RIPK2 TLR4 RELA
43388	positive regulation of DNA binding	0.00020228	0.0056709	3/18 16.6%	93/14304 0.6%	RIPK2 TLR4 RELA
2253	activation of immune response	0.0002222	0.0060216	3/18 16.6%	96/14304 0.6%	RIPK2 TLR4 RELA
34097	response to cytokine stimulus	0.00030601	0.0074048	3/18 16.6%	107/14304 0.7%	PRKCI RIPK2 RELA
51099	positive regulation of binding	0.00032315	0.0075064	3/18 16.6%	109/14304 0.7%	RIPK2 TLR4 RELA
43123	positive regulation of I-kappaB kinase/NF-kappaB cascade	0.00037827	0.0080885	3/18 16.6%	115/14304 0.8%	RIPK2 TLR4 RELA
32496	response to lipopolysaccharide	0.00038801	0.0080885	3/18 16.6%	116/14304 0.8%	RIPK2 TLR4 RELA
32868	response to insulin stimulus	0.00046072	0.0085161	3/18 16.6%	123/14304 0.8%	PRKCI TLR4 RELA
43122	regulation of I-kappaB kinase/NF-kappaB cascade	0.00050595	0.0087276	3/18 16.6%	127/14304 0.8%	RIPK2 TLR4 RELA
2237	response to molecule of bacterial origin	0.00050595	0.0087276	3/18 16.6%	127/14304 0.8%	RIPK2 TLR4 RELA
51090	regulation of transcription factor activity	0.00061791	0.0098501	3/18 16.6%	136/14304 0.9%	RIPK2 TLR4 RELA
90046	regulation of transcription regulator activity	0.00061791	0.0098501	3/18 16.6%	136/14304 0.9%	RIPK2 TLR4 RELA
50778	positive regulation of immune response	0.00075964	0.011407	3/18 16.6%	146/14304 1.0%	RIPK2 TLR4 RELA
51101	regulation of DNA binding	0.00093782	0.012326	3/18 16.6%	157/14304 1.0%	RIPK2 TLR4 RELA
31347	regulation of defense response	0.0010086	0.012326	3/18 16.6%	161/14304 1.1%	RIPK2 TLR4 RELA
6979	response to oxidative stress	0.0014821	0.01419	3/18 16.6%	184/14304 1.2%	MAP2K1 TLR4 RELA
43434	response to peptide hormone stimulus	0.0015525	0.014508	3/18 16.6%	187/14304 1.3%	PRKCI TLR4 RELA
51098	regulation of binding	0.001882	0.016926	3/18 16.6%	200/14304 1.3%	RIPK2 TLR4 RELA
7398	ectoderm development	0.0019362	0.016926	3/18 16.6%	202/14304 1.4%	MAP2K1 SMURF1 RELA
1817	regulation of cytokine production	0.0019362	0.016926	3/18 16.6%	202/14304 1.4%	RIPK2 TLR4 RELA
10740	positive regulation of intracellular protein kinase cascade	0.0025334	0.019071	3/18 16.6%	222/14304 1.5%	RIPK2 TLR4 RELA
48545	response to steroid hormone stimulus	0.0026318	0.01963	3/18 16.6%	225/14304 1.5%	MAP2K1 TLR4 RELA
31401	positive regulation of protein modification process	0.0028356	0.020769	3/18 16.6%	231/14304 1.6%	RIPK2 SMURF1 TLR4
9617	response to bacterium	0.0028356	0.020769	3/18 16.6%	231/14304 1.6%	RIPK2 TLR4 RELA
50776	regulation of immune response	0.0029767	0.021044	3/18 16.6%	235/14304 1.6%	RIPK2 TLR4 RELA
45597	positive regulation of cell differentiation	0.0037476	0.02433	3/18 16.6%	255/14304 1.7%	MAP2K1 RIPK2 RELA
35467	negative regulation of signaling pathway	0.0040437	0.025684	3/18 16.6%	262/14304 1.8%	SMURF1 TLR4 RELA
2684	positive regulation of immune system process	0.0041749	0.026109	3/18 16.6%	265/14304 1.8%	RIPK2 TLR4 RELA
48584	positive regulation of response to stimulus	0.0043087	0.026537	3/18 16.6%	268/14304 1.8%	RIPK2 TLR4 RELA
9967	positive regulation of signal transduction	0.0046781	0.027416	3/18 16.6%	276/14304 1.9%	RIPK2 TLR4 RELA
23056	positive regulation of signaling process	0.0049186	0.027416	3/18 16.6%	281/14304 1.9%	RIPK2 TLR4 RELA
32270	positive regulation of cellular protein metabolic process	0.0053701	0.028535	3/18 16.6%	290/14304 2.0%	RIPK2 SMURF1 TLR4
51247	positive regulation of protein metabolic process	0.0062899	0.031214	3/18 16.6%	307/14304 2.1%	RIPK2 SMURF1 TLR4
80134	regulation of response to stress	0.0069929	0.031214	3/18 16.6%	319/14304 2.2%	RIPK2 TLR4 RELA
10627	regulation of intracellular protein kinase cascade	0.0072373	0.031214	3/18 16.6%	323/14304 2.2%	RIPK2 TLR4 RELA
10648	negative regulation of cell communication	0.0075499	0.031214	3/18 16.6%	328/14304 2.2%	SMURF1 TLR4 RELA
51094	positive regulation of developmental process	0.0088112	0.03379	3/18 16.6%	347/14304 2.4%	MAP2K1 RIPK2 RELA
31399	regulation of protein modification process	0.01019	0.036821	3/18 16.6%	366/14304 2.5%	RIPK2 SMURF1 TLR4
35468	positive regulation of signaling pathway	0.011284	0.038871	3/18 16.6%	380/14304 2.6%	RIPK2 TLR4 RELA
10647	positive regulation of cell communication	0.014123	0.042685	3/18 16.6%	413/14304 2.8%	RIPK2 TLR4 RELA
2682	regulation of immune system process	0.015153	0.045293	3/18 16.6%	424/14304 2.9%	RIPK2 TLR4 RELA
6916	anti-apoptosis	9.5455e-05	0.0041925	4/18 22.2%	199/14304 1.3%	PRKCI RIPK2 RELA BIRC3
6954	inflammatory response	0.00055307	0.0091764	4/18 22.2%	315/14304 2.2%	RIPK2 F11R TLR4 RELA
44419	interspecies interaction between organisms	0.00063668	0.0099542	4/18 22.2%	327/14304 2.2%	IRF7 F11R TLR4 RELA
51707	response to other organism	0.00088468	0.012326	4/18 22.2%	357/14304 2.4%	RIPK2 IRF7 TLR4 RELA
43066	negative regulation of apoptosis	0.0010733	0.012326	4/18 22.2%	376/14304 2.6%	PRKCI RIPK2 RELA BIRC3
43069	negative regulation of programmed cell death	0.0011273	0.012326	4/18 22.2%	381/14304 2.6%	PRKCI RIPK2 RELA BIRC3
60548	negative regulation of cell death	0.0012177	0.012326	4/18 22.2%	389/14304 2.7%	PRKCI RIPK2 RELA BIRC3
9725	response to hormone stimulus	0.0019338	0.016926	4/18 22.2%	441/14304 3.0%	PRKCI MAP2K1 TLR4 RELA
9607	response to biotic stimulus	0.0020319	0.017574	4/18 22.2%	447/14304 3.1%	RIPK2 IRF7 TLR4 RELA
9719	response to endogenous stimulus	0.0029026	0.020883	4/18 22.2%	493/14304 3.4%	PRKCI MAP2K1 TLR4 RELA
45595	regulation of cell differentiation	0.0043874	0.026819	4/18 22.2%	553/14304 3.8%	MAP2K1 RIPK2 TLR4 RELA
6952	defense response	0.0065809	0.031214	4/18 22.2%	620/14304 4.3%	RIPK2 F11R TLR4 RELA
51246	regulation of protein metabolic process	0.0071571	0.031214	4/18 22.2%	635/14304 4.4%	RIPK2 SMURF1 TLR4 RELA
44093	positive regulation of molecular function	0.0072763	0.031214	4/18 22.2%	638/14304 4.4%	MAP2K1 RIPK2 TLR4 RELA
32879	regulation of localization	0.011443	0.039252	4/18 22.2%	727/14304 5.0%	PRKCI MAP2K1 ACTN1 TLR4
6357	regulation of transcription from RNA polymerase II promoter	0.012556	0.040347	4/18 22.2%	747/14304 5.2%	MAP2K1 IRF7 TLR4 RELA
9888	tissue development	0.012729	0.040742	4/18 22.2%	750/14304 5.2%	MAP2K1 SMURF1 F11R RELA
9966	regulation of signal transduction	0.014106	0.042685	4/18 22.2%	773/14304 5.4%	MAP2K1 RIPK2 TLR4 RELA
23051	regulation of signaling process	0.014418	0.043413	4/18 22.2%	778/14304 5.4%	MAP2K1 RIPK2 TLR4 RELA
9611	response to wounding	0.00043214	0.0084844	5/18 27.7%	541/14304 3.7%	MAP2K1 RIPK2 F11R TLR4 RELA
6468	protein amino acid phosphorylation	0.0010396	0.012326	5/18 27.7%	656/14304 4.5%	PRKCI MAP2K1 CSNK2A1 RIPK2 TLR4
7155	cell adhesion	0.0014916	0.01419	5/18 27.7%	711/14304 4.9%	ACTN1 CLDN12 SYMPK ESAM F11R
22610	biological adhesion	0.001501	0.01419	5/18 27.7%	712/14304 4.9%	ACTN1 CLDN12 SYMPK ESAM F11R
51704	multi-organism process	0.0023132	0.019071	5/18 27.7%	785/14304 5.4%	RIPK2 IRF7 F11R TLR4 RELA
16310	phosphorylation	0.0023132	0.019071	5/18 27.7%	785/14304 5.4%	PRKCI MAP2K1 CSNK2A1 RIPK2 TLR4
50793	regulation of developmental process	0.002392	0.019071	5/18 27.7%	791/14304 5.5%	MAP2K1 RIPK2 SMURF1 TLR4 RELA
10033	response to organic substance	0.0036059	0.02433	5/18 27.7%	869/14304 6.0%	PRKCI MAP2K1 RIPK2 TLR4 RELA
10604	positive regulation of macromolecule metabolic process	0.0050789	0.027528	5/18 27.7%	941/14304 6.5%	MAP2K1 RIPK2 SMURF1 TLR4 RELA
6793	phosphorus metabolic process	0.0052422	0.028039	5/18 27.7%	948/14304 6.6%	PRKCI MAP2K1 CSNK2A1 RIPK2 TLR4
6796	phosphate metabolic process	0.0052422	0.028039	5/18 27.7%	948/14304 6.6%	PRKCI MAP2K1 CSNK2A1 RIPK2 TLR4
31325	positive regulation of cellular metabolic process	0.0056796	0.029984	5/18 27.7%	966/14304 6.7%	MAP2K1 RIPK2 SMURF1 TLR4 RELA
35466	regulation of signaling pathway	0.0066602	0.031214	5/18 27.7%	1003/14304 7.0%	MAP2K1 RIPK2 SMURF1 TLR4 RELA
9893	positive regulation of metabolic process	0.0070904	0.031214	5/18 27.7%	1018/14304 7.1%	MAP2K1 RIPK2 SMURF1 TLR4 RELA
51239	regulation of multicellular organismal process	0.0086341	0.03379	5/18 27.7%	1067/14304 7.4%	MAP2K1 RIPK2 SMURF1 TLR4 RELA
10646	regulation of cell communication	0.011939	0.040347	5/18 27.7%	1154/14304 8.0%	MAP2K1 RIPK2 SMURF1 TLR4 RELA
42981	regulation of apoptosis	0.00043831	0.0084844	6/18 33.3%	852/14304 5.9%	PRKCI RIPK2 ACTN1 TLR4 RELA BIRC3
43067	regulation of programmed cell death	0.0004609	0.0085161	6/18 33.3%	860/14304 6.0%	PRKCI RIPK2 ACTN1 TLR4 RELA BIRC3
10941	regulation of cell death	0.00048141	0.0086975	6/18 33.3%	867/14304 6.0%	PRKCI RIPK2 ACTN1 TLR4 RELA BIRC3
43687	post-translational protein modification	0.0034581	0.024029	6/18 33.3%	1265/14304 8.8%	PRKCI MAP2K1 CSNK2A1 RIPK2 SMURF1 TLR4
6464	protein modification process	0.0087164	0.03379	6/18 33.3%	1525/14304 10.6%	PRKCI MAP2K1 CSNK2A1 RIPK2 SMURF1 TLR4
43412	macromolecule modification	0.011176	0.038871	6/18 33.3%	1606/14304 11.2%	PRKCI MAP2K1 CSNK2A1 RIPK2 SMURF1 TLR4
44267	cellular protein metabolic process	0.011958	0.040347	7/18 38.8%	2152/14304 15.0%	PRKCI MAP2K1 CSNK2A1 RIPK2 SMURF1 TLR4 RELA
23033	signaling pathway	0.0023405	0.019071	8/18 44.4%	2099/14304 14.6%	PRKCI MAP2K1 CSNK2A1 RIPK2 SMURF1 TLR4 RELA BIRC3
